# Concordant transcriptional and morphological remodeling revealed by *in vivo* Perturb-CLEAR

**DOI:** 10.64898/2026.04.06.716787

**Authors:** Boli Wu, Sean K. Simmons, Seoyeon Kim, Jiwen Li, Masood A. Akram, Chang Sin Park, Xinhe Zheng, Iain Mendez, Sasha Patel, Alan Chau, Nadia Burciu, Pranay Dayal, Thokozile Nyasulu, Nhan Huynh, Grace S. Clarke, X. William Yang, Joshua Z. Levin, Xin Jin

## Abstract

The principle that form follows function has long guided thinking in biology and architecture alike. In the nervous system, however, form does more than reflect function: neuronal morphology actively constrains input patterns, synaptic integration, and circuit wiring. During postnatal neurodevelopment, dendritic architectures are assembled and remodeled through genetically encoded programs and activities, transforming molecular programs into circuit architecture. However, dendritic morphogenesis has been difficult to quantify at scale while systematically testing how genetic variants, including neurodevelopmental disorder (NDD) risk genes, alter these structures *in vivo*. We developed Perturb-CLEAR, which integrates pooled CRISPR screening and whole-mount imaging to quantify brain-wide cytoarchitecture, and paired it with Perturb-seq to link structural phenotypes to transcriptomic changes. Applying Perturb-CLEAR to the developing mouse cortex revealed morphogenesis trajectories accompanied by transcriptomic dynamics. Moreover, systematic perturbation of NDD risk genes uncovered gene-specific multimodal phenotypes. *Adnp* perturbation remodels basal dendrites in L4/5 IT (intratelencephalic) neurons but not other dendritic compartments or cell types, alongside consistent transcriptional shifts. Combined morphology and transcriptome analyses link NDD risk genes to concordant multimodal cellular phenotypes in the developing brain, highlighting diverse paths of perturbation effect propagation across modalities.

---

The mammalian brain comprises diverse cell types arranged into organized structures that support specific circuit activity and brain functions^1,2^. Neurons participate in these cytoarchitectures through their individual morphologies, with dendrite structure playing a key role in shaping neuronal activity. Long-range projections from distinct brain regions selectively target specific dendritic compartments, and these input-defined innervation patterns vary across postsynaptic cell types^3–5^. In the postsynaptic neuron, synaptic inputs across dendritic compartments are selectively tuned through location-dependent attenuation, nonlinear integration, and dendrite-soma coupling. Collectively, dendritic geometry directly impacts which inputs are received, how they are integrated, and transformed into spiking output^6,7^. Therefore, determining how dendritic compartments are built, and which genes that are responsible, is essential for linking molecular state to neuron function.

During postnatal development, cytoarchitecture is assembled through genetically encoded morphogenesis programs and refined by activity-dependent mechanisms^8–13^. Diverse gene families have been implicated in shaping neuronal form, including transcription factors, cytoskeletal components, and guidance molecules^14–17^. Despite this mechanistic foundation, we still lack a systematic *in vivo* understanding that links specific genes to dendrite compartment-specific remodeling, a key gap given that dendrites shape neuronal activity. Further, although multimodal studies link transcriptomic types to stereotyped morpho-electric phenotypes^18–22^, it remains unclear how neurons are shaped by transcriptional and morphological trajectories during development, and how neurodevelopmental disorder (NDD) risk genes shift those trajectories *in vivo*^23,24^. One clinically relevant context for these questions is the sensory cortex, given that atypical sensory reactivity is common across NDDs^25,26^. In the somatosensory cortex, thalamic sensory input is relayed through layer 4 and into layer 2/3 within cortical columns^27,28^. This well-defined laminar scaffold provides a tractable framework for interpreting compartment-specific dendritic remodeling and for linking genetic perturbations to circuit-relevant cellular phenotypes.

Recent technological advances have begun to address some aspects of this challenge. High-throughput CRISPR screens coupled with single-cell genomics (e.g., Perturb-seq) now enable massively parallel functional genomics *in vivo*^29–31^. In parallel, developments in spatial genomics and whole-mount imaging have made it possible to visualize brain-wide molecular or cellular organization^32,33^. However, three-dimensional (3D) neuronal morphology analysis platforms in intact tissue are not yet compatible with pooled, systematic genetic interrogation^21,34–40^. As a result, how genetic perturbations alter *in vivo* cytoarchitectural organization is typically examined one gene at a time^11,14,41^.

Here, we introduce Perturb-CLEAR (<u>C</u>ytoarchitecture and <u>L</u>ight-sheet <u>E</u>nabled <u>A</u>ssay of <u>R</u>eadouts), an *in vivo* phenotyping platform that combines sparse labeling, pooled genetic perturbations, and whole-mount light-sheet imaging for brain-wide cytoarchitecture mapping across scales. Integrating with Perturb-seq, we further connect structural to molecular phenotypes across development and genetic perturbation. Using this approach, we define dendritic compartment-specific morphogenesis trajectories and map how NDD risk gene perturbations reshape morphology and transcriptomic states *in vivo*.
