## Supplementary tables for "Concordant transcriptional and morphological remodeling revealed by *in vivo* Perturb-CLEAR": Supplementary Table 1 Morphological metrics list.xlsx

### Sheet: Sheet1
Supplementary Table 1. Morphological metrics list
Metric	Name in plots	Description	Category
Global_sholl_auc	Global sholl area under curve	Area under the Sholl curve for the whole neuron. Higher values indicate greater overall radial arbor complexity.	Sholl
Global_sholl_peak	Global sholl peak intersections	Maximum Sholl intersection count across radii for the whole neuron.	Sholl
Global_sholl_radius_at_peak	Global sholl radius at peak	Radius at which the maximum Sholl intersection count occurs for the whole neuron.	Sholl
Global_sholl_semilog_slope	Global sholl semilog slope	Slope of the semilog Sholl regression for the whole neuron, using log(count + 1) versus radius.	Sholl
Global_sholl_semilog_intercept	Global sholl semilog intercept	Intercept of the semilog Sholl regression for the whole neuron.	Sholl
Global_sholl_radius_com	Global sholl centroid radius	Center-of-mass radius of the Sholl profile for the whole neuron, using intersection counts as weights.	Sholl
Global_sholl_r10	Global sholl 10% radius	Radius at which cumulative Sholl intersections reach 10% of the total for the whole neuron.	Sholl
Global_sholl_r50	Global sholl 50% radius	Radius at which cumulative Sholl intersections reach 50% of the total for the whole neuron.	Sholl
Global_sholl_r90	Global sholl 90% radius	Radius at which cumulative Sholl intersections reach 90% of the total for the whole neuron.	Sholl
Global_sholl_width_r90_r10	Global sholl radial span	Difference between the 90% and 10% cumulative Sholl radii for the whole neuron; measures radial spread of the Sholl profile.	Sholl
Global_sholl_entropy	Global sholl dispersion	Entropy of the normalized nonzero Sholl counts for the whole neuron. Higher values indicate a more broadly distributed radial profile.	Sholl
Global_convex_3D_volume	Global convex hull volume	Volume of the 3D convex hull enclosing the analyzed nodes for the whole neuron.	Spatial territory
Global_alpha_3D_volume	Global alpha shape volume	Volume of the 3D alpha shape enclosing the analyzed nodes for the whole neuron. This is a tighter occupied-volume estimate than the convex hull.	Spatial territory
Global_n_branches	Global branch number	Number of branch paths in the whole neuron, where a branch is defined as a maximal path between nodes with degree not equal to 2.	Branching complexity
Global_branch_len_mean	Global branch mean length	Mean branch length across all branches in the whole neuron.	Branch size
Global_branch_len_median	Global branch median length	Median branch length across all branches in the whole neuron.	Branch size
Global_branch_len_sd	Global branch length SD	Standard deviation of branch lengths in the whole neuron.	Branch size
Global_branch_len_min	Global branch minimum length	Minimum branch length in the whole neuron.	Branch size
Global_branch_len_max	Global branch maximum length	Maximum branch length in the whole neuron.	Branch size
Global_n_bifurcations	Global bifurcation number	Number of bifurcation nodes summarized within the whole neuron.	Branching complexity
Global_bif_childpair_angle_min_mean	Global bifurcation angle	Mean minimum child-pair angle across bifurcations in the whole neuron.	Bifurcation geometry
Global_bif_childpair_angle_min_median	Global median bifurcation angle	Median minimum child-pair angle across bifurcations in the whole neuron.	Bifurcation geometry
Global_bif_childpair_angle_min_sd	Global bifurcation angle SD	Standard deviation of the minimum child-pair bifurcation angle in the whole neuron.	Bifurcation geometry
Global_bif_childpair_angle_min_min	Global minimum bifurcation angle	Minimum of the minimum child-pair bifurcation angle across bifurcations in the whole neuron.	Bifurcation geometry
Global_bif_childpair_angle_min_max	Global maximum bifurcation angle	Maximum of the minimum child-pair bifurcation angle across bifurcations in the whole neuron.	Bifurcation geometry
Global_bif_parent_child_tilt_min_mean	Global bifurcation tilt	Mean minimum parent-child tilt angle across bifurcations in the whole neuron.	Bifurcation geometry
Global_bif_parent_child_tilt_min_median	Global median bifurcation tilt	Median minimum parent-child tilt angle across bifurcations in the whole neuron.	Bifurcation geometry
Global_bif_parent_child_tilt_min_sd	Global bifurcation tilt SD	Standard deviation of the minimum parent-child tilt angle across bifurcations in the whole neuron.	Bifurcation geometry
Global_bif_parent_child_tilt_min_min	Global minimum bifurcation tilt	Minimum of the minimum parent-child tilt angle across bifurcations in the whole neuron.	Bifurcation geometry
Global_bif_parent_child_tilt_min_max	Global maximum bifurcation tilt	Maximum of the minimum parent-child tilt angle across bifurcations in the whole neuron.	Bifurcation geometry
Global_bif_plane_torque_mean	Global bifurcation plane torque	Mean angle between successive bifurcation-plane normals in the whole neuron.	Bifurcation geometry
Global_bif_plane_torque_median	Global median bifurcation plane torque	Median angle between successive bifurcation-plane normals in the whole neuron.	Bifurcation geometry
Global_bif_plane_torque_sd	Global bifurcation plane torque SD	Standard deviation of the angle between successive bifurcation-plane normals in the whole neuron.	Bifurcation geometry
Global_bif_plane_torque_min	Global minimum bifurcation plane torque	Minimum angle between successive bifurcation-plane normals in the whole neuron.	Bifurcation geometry
Global_bif_plane_torque_max	Global maximum bifurcation plane torque	Maximum angle between successive bifurcation-plane normals in the whole neuron.	Bifurcation geometry
Global_n_terminals	Global terminal number	Number of terminal nodes in the whole neuron; isolated single-node components are counted as one terminal.	Terminal structure
Global_N_stems	Global stem number	Number of primary stems in the whole neuron, defined as neurites whose parent is a soma node and whose child belongs to the analyzed dendritic class.	Stem number
Global_trunk_total_length	Global trunk total length	Total length of all trunk segments in the whole neuron.	Trunk size
Global_max_branch_order	Global maximum branch order	Maximum centrifugal branch order in the whole neuron.	Branching complexity
Global_extent_width	Global width	Spatial span of the whole neuron along the global width axis.	Neuron extent
Global_extent_height	Global height	Spatial span of the whole neuron along the global height axis.	Neuron extent
Global_extent_depth	Global depth	Spatial span of the whole neuron along the global depth axis.	Neuron extent
Global_dendrite_total_length	Global dendrite total length	Total dendritic cable length in the whole neuron.	Total arbor size
Basal_sholl_auc	Basal sholl area under curve	Area under the Sholl curve for the basal arbor. Higher values indicate greater overall radial arbor complexity.	Sholl
Basal_sholl_peak	Basal sholl peak intersections	Maximum Sholl intersection count across radii for the basal arbor.	Sholl
Basal_sholl_radius_at_peak	Basal sholl radius at peak	Radius at which the maximum Sholl intersection count occurs for the basal arbor.	Sholl
Basal_sholl_semilog_slope	Basal sholl semilog slope	Slope of the semilog Sholl regression for the basal arbor, using log(count + 1) versus radius.	Sholl
Basal_sholl_semilog_intercept	Basal sholl semilog intercept	Intercept of the semilog Sholl regression for the basal arbor.	Sholl
Basal_sholl_radius_com	Basal sholl centroid radius	Center-of-mass radius of the Sholl profile for the basal arbor, using intersection counts as weights.	Sholl
Basal_sholl_r10	Basal sholl 10% radius	Radius at which cumulative Sholl intersections reach 10% of the total for the basal arbor.	Sholl
Basal_sholl_r50	Basal sholl 50% radius	Radius at which cumulative Sholl intersections reach 50% of the total for the basal arbor.	Sholl
Basal_sholl_r90	Basal sholl 90% radius	Radius at which cumulative Sholl intersections reach 90% of the total for the basal arbor.	Sholl
Basal_sholl_width_r90_r10	Basal sholl radial span	Difference between the 90% and 10% cumulative Sholl radii for the basal arbor; measures radial spread of the Sholl profile.	Sholl
Basal_sholl_entropy	Basal sholl dispersion	Entropy of the normalized nonzero Sholl counts for the basal arbor. Higher values indicate a more broadly distributed radial profile.	Sholl
Basal_convex_3D_volume	Basal convex hull volume	Volume of the 3D convex hull enclosing the analyzed nodes for the basal arbor.	Spatial territory
Basal_alpha_3D_volume	Basal alpha shape volume	Volume of the 3D alpha shape enclosing the analyzed nodes for the basal arbor. This is a tighter occupied-volume estimate than the convex hull.	Spatial territory
Basal_n_branches	Basal branch number	Number of branch paths in the basal arbor, where a branch is defined as a maximal path between nodes with degree not equal to 2.	Branching complexity
Basal_branch_len_mean	Basal branch mean length	Mean branch length across all branches in the basal arbor.	Branch size
Basal_branch_len_median	Basal branch median length	Median branch length across all branches in the basal arbor.	Branch size
Basal_branch_len_sd	Basal branch length SD	Standard deviation of branch lengths in the basal arbor.	Branch size
Basal_branch_len_min	Basal branch minimum length	Minimum branch length in the basal arbor.	Branch size
Basal_branch_len_max	Basal branch maximum length	Maximum branch length in the basal arbor.	Branch size
Basal_n_bifurcations	Basal bifurcation number	Number of bifurcation nodes summarized within the basal arbor.	Branching complexity
Basal_bif_childpair_angle_min_mean	Basal bifurcation angle	Mean minimum child-pair angle across bifurcations in the basal arbor.	Bifurcation geometry
Basal_bif_childpair_angle_min_median	Basal median bifurcation angle	Median minimum child-pair angle across bifurcations in the basal arbor.	Bifurcation geometry
Basal_bif_childpair_angle_min_sd	Basal bifurcation angle SD	Standard deviation of the minimum child-pair bifurcation angle in the basal arbor.	Bifurcation geometry
Basal_bif_childpair_angle_min_min	Basal minimum bifurcation angle	Minimum of the minimum child-pair bifurcation angle across bifurcations in the basal arbor.	Bifurcation geometry
Basal_bif_childpair_angle_min_max	Basal maximum bifurcation angle	Maximum of the minimum child-pair bifurcation angle across bifurcations in the basal arbor.	Bifurcation geometry
Basal_bif_parent_child_tilt_min_mean	Basal bifurcation tilt	Mean minimum parent-child tilt angle across bifurcations in the basal arbor.	Bifurcation geometry
Basal_bif_parent_child_tilt_min_median	Basal median bifurcation tilt	Median minimum parent-child tilt angle across bifurcations in the basal arbor.	Bifurcation geometry
Basal_bif_parent_child_tilt_min_sd	Basal bifurcation tilt SD	Standard deviation of the minimum parent-child tilt angle across bifurcations in the basal arbor.	Bifurcation geometry
Basal_bif_parent_child_tilt_min_min	Basal minimum bifurcation tilt	Minimum of the minimum parent-child tilt angle across bifurcations in the basal arbor.	Bifurcation geometry
Basal_bif_parent_child_tilt_min_max	Basal maximum bifurcation tilt	Maximum of the minimum parent-child tilt angle across bifurcations in the basal arbor.	Bifurcation geometry
Basal_bif_plane_torque_mean	Basal bifurcation plane torque	Mean angle between successive bifurcation-plane normals in the basal arbor.	Bifurcation geometry
Basal_bif_plane_torque_median	Basal median bifurcation plane torque	Median angle between successive bifurcation-plane normals in the basal arbor.	Bifurcation geometry
Basal_bif_plane_torque_sd	Basal bifurcation plane torque SD	Standard deviation of the angle between successive bifurcation-plane normals in the basal arbor.	Bifurcation geometry
Basal_bif_plane_torque_min	Basal minimum bifurcation plane torque	Minimum angle between successive bifurcation-plane normals in the basal arbor.	Bifurcation geometry
Basal_bif_plane_torque_max	Basal maximum bifurcation plane torque	Maximum angle between successive bifurcation-plane normals in the basal arbor.	Bifurcation geometry
Basal_n_terminals	Basal terminal number	Number of terminal nodes in the basal arbor; isolated single-node components are counted as one terminal.	Terminal structure
Basal_N_stems	Basal stem number	Number of primary stems in the basal arbor, defined as neurites whose parent is a soma node and whose child belongs to the analyzed dendritic class.	Stem number
Basal_max_branch_order	Basal maximum branch order	Maximum centrifugal branch order in the basal arbor.	Branching complexity
Basal_extent_width	Basal width	Spatial span of the basal arbor along the global width axis.	Neuron extent
Basal_extent_height	Basal height	Spatial span of the basal arbor along the global height axis.	Neuron extent
Basal_extent_depth	Basal depth	Spatial span of the basal arbor along the global depth axis.	Neuron extent
Basal_dendrite_total_length	Basal dendrite total length	Total dendritic cable length in the basal arbor.	Total arbor size
Tuft_sholl_auc	Tuft sholl area under curve	Area under the Sholl curve for the tuft arbor. Higher values indicate greater overall radial arbor complexity.	Sholl
Tuft_sholl_peak	Tuft sholl peak intersections	Maximum Sholl intersection count across radii for the tuft arbor.	Sholl
Tuft_sholl_radius_at_peak	Tuft sholl radius at peak	Radius at which the maximum Sholl intersection count occurs for the tuft arbor.	Sholl
Tuft_sholl_semilog_slope	Tuft sholl semilog slope	Slope of the semilog Sholl regression for the tuft arbor, using log(count + 1) versus radius.	Sholl
Tuft_sholl_semilog_intercept	Tuft sholl semilog intercept	Intercept of the semilog Sholl regression for the tuft arbor.	Sholl
Tuft_sholl_radius_com	Tuft sholl centroid radius	Center-of-mass radius of the Sholl profile for the tuft arbor, using intersection counts as weights.	Sholl
Tuft_sholl_r10	Tuft sholl 10% radius	Radius at which cumulative Sholl intersections reach 10% of the total for the tuft arbor.	Sholl
Tuft_sholl_r50	Tuft sholl 50% radius	Radius at which cumulative Sholl intersections reach 50% of the total for the tuft arbor.	Sholl
Tuft_sholl_r90	Tuft sholl 90% radius	Radius at which cumulative Sholl intersections reach 90% of the total for the tuft arbor.	Sholl
Tuft_sholl_width_r90_r10	Tuft sholl radial span	Difference between the 90% and 10% cumulative Sholl radii for the tuft arbor; measures radial spread of the Sholl profile.	Sholl
Tuft_sholl_entropy	Tuft sholl dispersion	Entropy of the normalized nonzero Sholl counts for the tuft arbor. Higher values indicate a more broadly distributed radial profile.	Sholl
Tuft_convex_3D_volume	Tuft convex hull volume	Volume of the 3D convex hull enclosing the analyzed nodes for the tuft arbor.	Spatial territory
Tuft_alpha_3D_volume	Tuft alpha shape volume	Volume of the 3D alpha shape enclosing the analyzed nodes for the tuft arbor. This is a tighter occupied-volume estimate than the convex hull.	Spatial territory
Tuft_n_branches	Tuft branch number	Number of branch paths in the tuft arbor, where a branch is defined as a maximal path between nodes with degree not equal to 2.	Branching complexity
Tuft_branch_len_mean	Tuft branch mean length	Mean branch length across all branches in the tuft arbor.	Branch size
Tuft_branch_len_median	Tuft branch median length	Median branch length across all branches in the tuft arbor.	Branch size
Tuft_branch_len_sd	Tuft branch length SD	Standard deviation of branch lengths in the tuft arbor.	Branch size
Tuft_branch_len_min	Tuft branch minimum length	Minimum branch length in the tuft arbor.	Branch size
Tuft_branch_len_max	Tuft branch maximum length	Maximum branch length in the tuft arbor.	Branch size
Tuft_n_bifurcations	Tuft bifurcation number	Number of bifurcation nodes summarized within the tuft arbor.	Branching complexity
Tuft_bif_childpair_angle_min_mean	Tuft bifurcation angle	Mean minimum child-pair angle across bifurcations in the tuft arbor.	Bifurcation geometry
Tuft_bif_childpair_angle_min_median	Tuft median bifurcation angle	Median minimum child-pair angle across bifurcations in the tuft arbor.	Bifurcation geometry
Tuft_bif_childpair_angle_min_sd	Tuft bifurcation angle SD	Standard deviation of the minimum child-pair bifurcation angle in the tuft arbor.	Bifurcation geometry
Tuft_bif_childpair_angle_min_min	Tuft minimum bifurcation angle	Minimum of the minimum child-pair bifurcation angle across bifurcations in the tuft arbor.	Bifurcation geometry
Tuft_bif_childpair_angle_min_max	Tuft maximum bifurcation angle	Maximum of the minimum child-pair bifurcation angle across bifurcations in the tuft arbor.	Bifurcation geometry
Tuft_bif_parent_child_tilt_min_mean	Tuft bifurcation tilt	Mean minimum parent-child tilt angle across bifurcations in the tuft arbor.	Bifurcation geometry
Tuft_bif_parent_child_tilt_min_median	Tuft median bifurcation tilt	Median minimum parent-child tilt angle across bifurcations in the tuft arbor.	Bifurcation geometry
Tuft_bif_parent_child_tilt_min_sd	Tuft bifurcation tilt SD	Standard deviation of the minimum parent-child tilt angle across bifurcations in the tuft arbor.	Bifurcation geometry
Tuft_bif_parent_child_tilt_min_min	Tuft minimum bifurcation tilt	Minimum of the minimum parent-child tilt angle across bifurcations in the tuft arbor.	Bifurcation geometry
Tuft_bif_parent_child_tilt_min_max	Tuft maximum bifurcation tilt	Maximum of the minimum parent-child tilt angle across bifurcations in the tuft arbor.	Bifurcation geometry
Tuft_bif_plane_torque_mean	Tuft bifurcation plane torque	Mean angle between successive bifurcation-plane normals in the tuft arbor.	Bifurcation geometry
Tuft_bif_plane_torque_median	Tuft median bifurcation plane torque	Median angle between successive bifurcation-plane normals in the tuft arbor.	Bifurcation geometry
Tuft_bif_plane_torque_sd	Tuft bifurcation plane torque SD	Standard deviation of the angle between successive bifurcation-plane normals in the tuft arbor.	Bifurcation geometry
Tuft_bif_plane_torque_min	Tuft minimum bifurcation plane torque	Minimum angle between successive bifurcation-plane normals in the tuft arbor.	Bifurcation geometry
Tuft_bif_plane_torque_max	Tuft maximum bifurcation plane torque	Maximum angle between successive bifurcation-plane normals in the tuft arbor.	Bifurcation geometry
Tuft_n_terminals	Tuft terminal number	Number of terminal nodes in the tuft arbor; isolated single-node components are counted as one terminal.	Terminal structure
Tuft_max_branch_order	Tuft maximum branch order	Maximum centrifugal branch order in the tuft arbor.	Branching complexity
Tuft_extent_width	Tuft width	Spatial span of the tuft arbor along the global width axis.	Neuron extent
Tuft_extent_height	Tuft height	Spatial span of the tuft arbor along the global height axis.	Neuron extent
Tuft_extent_depth	Tuft depth	Spatial span of the tuft arbor along the global depth axis.	Neuron extent
Tuft_dendrite_total_length	Tuft dendrite total length	Total dendritic cable length in the tuft arbor.	Total arbor size
Oblique_sholl_auc	Oblique sholl area under curve	Area under the Sholl curve for the oblique arbor. Higher values indicate greater overall radial arbor complexity.	Sholl
Oblique_sholl_peak	Oblique sholl peak intersections	Maximum Sholl intersection count across radii for the oblique arbor.	Sholl
Oblique_sholl_radius_at_peak	Oblique sholl radius at peak	Radius at which the maximum Sholl intersection count occurs for the oblique arbor.	Sholl
Oblique_sholl_semilog_slope	Oblique sholl semilog slope	Slope of the semilog Sholl regression for the oblique arbor, using log(count + 1) versus radius.	Sholl
Oblique_sholl_semilog_intercept	Oblique sholl semilog intercept	Intercept of the semilog Sholl regression for the oblique arbor.	Sholl
Oblique_sholl_radius_com	Oblique sholl centroid radius	Center-of-mass radius of the Sholl profile for the oblique arbor, using intersection counts as weights.	Sholl
Oblique_sholl_r10	Oblique sholl 10% radius	Radius at which cumulative Sholl intersections reach 10% of the total for the oblique arbor.	Sholl
Oblique_sholl_r50	Oblique sholl 50% radius	Radius at which cumulative Sholl intersections reach 50% of the total for the oblique arbor.	Sholl
Oblique_sholl_r90	Oblique sholl 90% radius	Radius at which cumulative Sholl intersections reach 90% of the total for the oblique arbor.	Sholl
Oblique_sholl_width_r90_r10	Oblique sholl radial span	Difference between the 90% and 10% cumulative Sholl radii for the oblique arbor; measures radial spread of the Sholl profile.	Sholl
Oblique_sholl_entropy	Oblique sholl dispersion	Entropy of the normalized nonzero Sholl counts for the oblique arbor. Higher values indicate a more broadly distributed radial profile.	Sholl
Oblique_convex_3D_volume	Oblique convex hull volume	Volume of the 3D convex hull enclosing the analyzed nodes for the oblique arbor.	Spatial territory
Oblique_alpha_3D_volume	Oblique alpha shape volume	Volume of the 3D alpha shape enclosing the analyzed nodes for the oblique arbor. This is a tighter occupied-volume estimate than the convex hull.	Spatial territory
Oblique_n_components	Oblique component number	Number of connected components detected in the oblique arbor.	Connected-component structure
Oblique_convex_3D_volume_component_sum	Oblique summed component convex volume	Sum of convex-hull volumes across connected components in the oblique arbor.	Connected-component territory
Oblique_alpha_3D_volume_component_sum	Oblique summed component alpha volume	Sum of alpha-shape volumes across connected components in the oblique arbor.	Connected-component territory
Oblique_n_branches	Oblique branch number	Number of branch paths in the oblique arbor, where a branch is defined as a maximal path between nodes with degree not equal to 2.	Branching complexity
Oblique_branch_len_mean	Oblique branch mean length	Mean branch length across all branches in the oblique arbor.	Branch size
Oblique_branch_len_median	Oblique branch median length	Median branch length across all branches in the oblique arbor.	Branch size
Oblique_branch_len_sd	Oblique branch length SD	Standard deviation of branch lengths in the oblique arbor.	Branch size
Oblique_branch_len_min	Oblique branch minimum length	Minimum branch length in the oblique arbor.	Branch size
Oblique_branch_len_max	Oblique branch maximum length	Maximum branch length in the oblique arbor.	Branch size
Oblique_n_bifurcations	Oblique bifurcation number	Number of bifurcation nodes summarized within the oblique arbor.	Branching complexity
Oblique_bif_childpair_angle_min_mean	Oblique bifurcation angle	Mean minimum child-pair angle across bifurcations in the oblique arbor.	Bifurcation geometry
Oblique_bif_childpair_angle_min_median	Oblique median bifurcation angle	Median minimum child-pair angle across bifurcations in the oblique arbor.	Bifurcation geometry
Oblique_bif_childpair_angle_min_sd	Oblique bifurcation angle SD	Standard deviation of the minimum child-pair bifurcation angle in the oblique arbor.	Bifurcation geometry
Oblique_bif_childpair_angle_min_min	Oblique minimum bifurcation angle	Minimum of the minimum child-pair bifurcation angle across bifurcations in the oblique arbor.	Bifurcation geometry
Oblique_bif_childpair_angle_min_max	Oblique maximum bifurcation angle	Maximum of the minimum child-pair bifurcation angle across bifurcations in the oblique arbor.	Bifurcation geometry
Oblique_bif_parent_child_tilt_min_mean	Oblique bifurcation tilt	Mean minimum parent-child tilt angle across bifurcations in the oblique arbor.	Bifurcation geometry
Oblique_bif_parent_child_tilt_min_median	Oblique median bifurcation tilt	Median minimum parent-child tilt angle across bifurcations in the oblique arbor.	Bifurcation geometry
Oblique_bif_parent_child_tilt_min_sd	Oblique bifurcation tilt SD	Standard deviation of the minimum parent-child tilt angle across bifurcations in the oblique arbor.	Bifurcation geometry
Oblique_bif_parent_child_tilt_min_min	Oblique minimum bifurcation tilt	Minimum of the minimum parent-child tilt angle across bifurcations in the oblique arbor.	Bifurcation geometry
Oblique_bif_parent_child_tilt_min_max	Oblique maximum bifurcation tilt	Maximum of the minimum parent-child tilt angle across bifurcations in the oblique arbor.	Bifurcation geometry
Oblique_bif_plane_torque_mean	Oblique bifurcation plane torque	Mean angle between successive bifurcation-plane normals in the oblique arbor.	Bifurcation geometry
Oblique_bif_plane_torque_median	Oblique median bifurcation plane torque	Median angle between successive bifurcation-plane normals in the oblique arbor.	Bifurcation geometry
Oblique_bif_plane_torque_sd	Oblique bifurcation plane torque SD	Standard deviation of the angle between successive bifurcation-plane normals in the oblique arbor.	Bifurcation geometry
Oblique_bif_plane_torque_min	Oblique minimum bifurcation plane torque	Minimum angle between successive bifurcation-plane normals in the oblique arbor.	Bifurcation geometry
Oblique_bif_plane_torque_max	Oblique maximum bifurcation plane torque	Maximum angle between successive bifurcation-plane normals in the oblique arbor.	Bifurcation geometry
Oblique_n_terminals	Oblique terminal number	Number of terminal nodes in the oblique arbor; isolated single-node components are counted as one terminal.	Terminal structure
Oblique_max_branch_order	Oblique maximum branch order	Maximum centrifugal branch order in the oblique arbor.	Branching complexity
Oblique_extent_width	Oblique width	Spatial span of the oblique arbor along the global width axis.	Neuron extent
Oblique_extent_height	Oblique height	Spatial span of the oblique arbor along the global height axis.	Neuron extent
Oblique_extent_depth	Oblique depth	Spatial span of the oblique arbor along the global depth axis.	Neuron extent
Oblique_dendrite_total_length	Oblique dendrite total length	Total dendritic cable length in the oblique arbor.	Total arbor size
