## Supplementary tables for "Concordant transcriptional and morphological remodeling revealed by *in vivo* Perturb-CLEAR": Supplementary Table 3 Spine analysis raw metrics and test results.xlsx

### Sheet: spine raw metrics
Supplementary Table 3. Spine analysis metadata and raw data
brain	age	image	neuron	layer location	dendrite length	spine number	density
BW033-1	P10	03.nd2_crop1-1	1	L2/3	41.4	16	0.386473
BW033-1	P10	03.nd2_crop1-2	1	L2/3	33.641	14	0.416159
BW033-1	P10	04.nd2_crop1-1	2	L2/3	36.954	13	0.351789
BW033-1	P10	04.nd2_crop1-2	2	L2/3	28.977	14	0.483142
BW033-1	P10	04.nd2_crop2-1	2	L2/3	33.54	18	0.536673
BW033-1	P10	04.nd2_crop2-2	2	L2/3	33.198	11	0.331345
BW033-1	P10	04.nd2_crop2-3	2	L2/3	28.432	17	0.597918
BW033-1	P10	04.nd2_crop2-4	2	L2/3	34.459	13	0.37726
BW033-1	P10	2.nd2_crop1-1	3	L4	35.78	16	0.447177
BW033-2	P10	2.nd2_crop2-1	3	L4	41.35	20	0.483676
BW033-2	P10	2.nd2_crop2-2	3	L4	31.05	16	0.515298
BW033-2	P10	4.nd2_crop1-1	4	L2/3	36.78	19	0.516585
BW033-2	P10	4.nd2_crop1-2	4	L2/3	57.45	23	0.400348
BW033-2	P10	4.nd2_crop2-1	4	L2/3	41.68	24	0.575816
BW033-2	P10	4.nd2_crop2-2	4	L2/3	29.42	21	0.7138
BW033-2	P10	5.nd2_crop1-1	5	L4	38.68	15	0.387797
BW033-2	P10	5.nd2_crop1-2	5	L4	28.77	11	0.382343
BW033-2	P10	5.nd2_crop1-3	5	L4	38.17	12	0.314383
BW033-2	P10	6.nd2_crop1-1	6	L4	42.3	18	0.425532
BW033-2	P10	6.nd2_crop3-1	6	L4	38.9	11	0.282776
BW033-2	P10	6.nd2_crop3-2	6	L4	30.88	12	0.388601
BW033-2	P10	5.nd2_crop1-1	7	L2/3	45.05	21	0.466149
BW033-2	P10	5.nd2_crop2-1	7	L2/3	43.765	20	0.456986
BW033-2	P10	5.nd2_crop3-1	7	L2/3	51.93	15	0.28885
BW033-2	P10	7.nd2_crop1-1	8	L4	55.25	18	0.325792
BW033-2	P10	7.nd2_crop2-1	8	L4	32.62	9	0.275904
BW033-2	P10	7.nd2_crop3-1	8	L4	45	12	0.266667
BW078	P10	02 L4.nd2_crop1-1	9	L4	38.33	10	0.260892
BW078	P10	02 L4.nd2_crop2-1	9	L4	38.03	18	0.473311
BW079	P10	05.nd2_crop1-1	10	L2/3	46.46	27	0.581145
BW079	P10	05.nd2_crop1-2	10	L2/3	30.08	20	0.664894
BW079	P10	05.nd2_crop1-3	10	L2/3	37.48	20	0.533618
BW079	P10	05.nd2_crop1-4	10	L2/3	39.92	26	0.651303
BW079	P10	06.nd2_crop1-1	11	L2/3	33.951	20	0.589084
BW079	P10	06.nd2_crop1-2	11	L2/3	41.92	18	0.429389
BW079	P10	06.nd2_crop2-1	11	L2/3	39.51	17	0.430271
BW085	P10	07.nd2_crop1-1	12	L2/3	38.47	13	0.337926
BW085	P10	07.nd2_crop1-2	12	L2/3	25.5	18	0.705882
BW085	P10	07.nd2_crop1-3	12	L2/3	30.66	17	0.554468
BW085	P10	07.nd2_crop2-1	12	L2/3	38.1	20	0.524934
BW085	P10	08.nd2_crop1-1	13	L2/3	40.57	17	0.419029
BW085	P10	08.nd2_crop1-2	13	L2/3	35.89	18	0.501532
BW085	P10	08.nd2_crop2-1	13	L2/3	25.686	12	0.467181
BW085	P10	08.nd2_crop3-1	13	L2/3	31.31	11	0.351325
BW085	P10	11.nd2_crop1-1	14	L2/3	28.99	16	0.551914
BW085	P10	11.nd2_crop1-2	14	L2/3	30.38	16	0.526662
BW085	P10	11.nd2_crop1-3	14	L2/3	40.332	30	0.743826
BW085	P10	11.nd2_crop2-1	14	L2/3	34.51	20	0.579542
BW054-1	P14	01.nd2_crop1-2	1	L2/3	38.332	45	1.17395
BW054-1	P14	01.nd2_crop2-2	1	L2/3	37.629	38	1.00986
BW054-1	P14	01.nd2_crop2-4	1	L2/3	33.797	36	1.06518
BW054-1	P14	01.nd2_crop3-1	1	L2/3	34.501	39	1.1304
BW054-1	P14	01.nd2_crop3-2	1	L2/3	38.466	38	0.987885
BW054-1	P14	01.nd2_crop3-3	1	L2/3	38.527	43	1.1161
BW054-1	P14	02.nd2_crop1-1	2	L2/3	35.711	32	0.896082
BW054-1	P14	02.nd2_crop2-1	2	L2/3	33.798	38	1.12433
BW054-1	P14	02.nd2_crop2-2	2	L2/3	33.75	41	1.21481
BW054-1	P14	02.nd2_crop2-3	2	L2/3	35.788	48	1.34123
BW054-1	P14	02.nd2_crop2-4	2	L2/3	38.089	44	1.15519
BW054-1	P14	02.nd2_crop3-2	2	L2/3	38.192	29	0.759321
BW054-1	P14	05.nd2_crop1-2	3	L2/3	35.206	33	0.93734
BW054-1	P14	05.nd2_crop1-3	3	L2/3	39.151	34	0.868432
BW054-1	P14	05.nd2_crop1-4	3	L2/3	33.996	35	1.02953
BW054-1	P14	06.nd2_crop1-2	4	L4	31.051	29	0.933947
BW054-1	P14	06.nd2_crop1-3	4	L4	40.575	33	0.813309
BW054-1	P14	06.nd2_crop2-2	4	L4	41.077	37	0.900747
BW054-1	P14	06.nd2_crop3-2	4	L4	42.652	31	0.726812
BW054-1	P14	07.nd2_crop1-1	5	L2/3	41.642	44	1.05663
BW054-1	P14	07.nd2_crop1-3	5	L2/3	37.73	31	0.821627
BW054-1	P14	07.nd2_crop1-4	5	L2/3	39.21	43	1.09666
BW054-1	P14	15.nd2_crop1-2	6	L4	35.985	34	0.944838
BW054-1	P14	15.nd2_crop2-1	6	L4	28.713	23	0.801031
BW054-1	P14	15.nd2_crop2-2	6	L4	36.618	33	0.901196
BW054-1	P14	08.nd2_crop1-1	7	L2/3	45.97	42	0.913639
BW054-1	P14	08.nd2_crop1-2	7	L2/3	42.8	41	0.957944
BW054-1	P14	08.nd2_crop1-3	7	L2/3	46.77	44	0.940774
BW054-1	P14	08.nd2_crop1-4	7	L2/3	30.64	32	1.04439
BW054-2	P14	08.nd2_crop1-5	7	L2/3	40.58	37	0.911779
BW054-1	P14	08.nd2_crop2-1	7	L2/3	42.75	36	0.842105
BW054-1	P14	08.nd2_crop2-2	7	L2/3	32.38	36	1.1118
BW054-1	P14	10 L4.nd2_crop1-1	8	L4	36.53	38	1.04024
BW054-1	P14	10 L4.nd2_crop1-2	8	L4	36.88	37	1.00325
BW054-1	P14	10 L4.nd2_crop1-3	8	L4	41.01	33	0.804682
BW054-1	P14	10 L4.nd2_crop1-4	8	L4	39.34	31	0.788002
BW054-1	P14	10 L4.nd2_crop1-5	8	L4	44.05	37	0.839955
BW054-2	P14	03.nd2_crop1-1	9	L2/3	31.66	29	0.915982
BW054-2	P14	03.nd2_crop2-1	9	L2/3	41.11	34	0.827049
BW054-2	P14	03.nd2_crop2-2	9	L2/3	31.29	30	0.958773
BW054-2	P14	04.nd2_crop1-1	10	L2/3	40.92	48	1.17302
BW054-2	P14	04.nd2_crop1-2	10	L2/3	47.26	45	0.952179
BW054-2	P14	04.nd2_crop1-3	10	L2/3	38.57	44	1.14078
BW054-2	P14	04.nd2_crop1-4	10	L2/3	42.07	36	0.855717
BW054-2	P14	04.nd2_crop1-5	10	L2/3	52.08	62	1.19048
BW054-2	P14	04.nd2_crop2-1	10	L2/3	43.67	41	0.93886
BW054-2	P14	05.nd2_crop1-1	11	L2/3	44.46	49	1.10211
BW054-2	P14	05.nd2_crop1-2	11	L2/3	35.33	34	0.962355
BW054-2	P14	05.nd2_crop2-1	11	L2/3	38.6	31	0.803109
BW054-2	P14	06.nd2_crop1-1	12	L2/3	41.43	37	0.893073
BW054-2	P14	06.nd2_crop1-2	12	L2/3	34.01	38	1.11732
BW054-2	P14	06.nd2_crop1-3	12	L2/3	30.1	29	0.963455
BW054-2	P14	07.nd2_crop2-1	13	L4	37.47	30	0.800641
BW054-2	P14	07.nd2_crop2-2	13	L4	28.36	27	0.952045
BW073-1	P28	Hm1_crop1	1	L4	41.99	45	1.07168
BW073-1	P28	Hm1_crop2	1	L4	40.76	47	1.15309
BW073-1	P28	Hm1_crop3-1	1	L4	40.76	37	0.907753
BW073-1	P28	Hm1_crop3-2	1	L4	32.7	27	0.825688
BW073-1	P28	Hm2_crop1	2	L2/3	41.64	57	1.36888
BW073-1	P28	Hm2_crop1-2-1	2	L2/3	38.47	52	1.3517
BW073-1	P28	Hm2_crop1-2-2	2	L2/3	38.86	50	1.28667
BW073-1	P28	Hm2_crop2-1	2	L2/3	42.49	49	1.15321
BW073-1	P28	Hm2_crop2-2	2	L2/3	42.59	52	1.22094
BW073-1	P28	Hm2_crop5-1	3	L2/3	42.73	45	1.05312
BW073-1	P28	Hm2_crop5-2	3	L2/3	42.94	47	1.09455
BW073-1	P28	Hm2_crop5-3	3	L2/3	43.63	53	1.21476
BW073-1	P28	Hm3_crop1	4	L2/3	41.93	48	1.14477
BW073-1	P28	Hm3_crop2	4	L2/3	42.17	45	1.06711
BW073-1	P28	Hm5_crop1	5	L2/3	40.84	50	1.22429
BW073-1	P28	Hm5_crop2	5	L2/3	40.31	52	1.29
BW073-1	P28	Hm5_crop3	5	L2/3	42.3	54	1.2766
BW073-1	P28	03_crop1	6	L2/3	41.355	62	1.49921
BW073-1	P28	03_crop2	6	L2/3	40.854	50	1.22387
BW073-1	P28	03_crop3	6	L2/3	44.029	67	1.52172
BW073-1	P28	03_crop4	6	L2/3	44.541	60	1.34707
BW073-1	P28	03_crop5	6	L2/3	43.151	58	1.34412
BW073-1	P28	section3_CTX001_L4.nd2	7	L4	39.899	29	0.726835
BW073-1	P28	section3_CTX001_L4.nd2	7	L4	42.492	38	0.894286
BW073-1	P28	section3_CTX002_L4.nd2	8	L4	36.032	32	0.888099
BW073-1	P28	section3_CTX002_L4.nd2	8	L4	28.956	25	0.863379
BW073-1	P28	section3_CTX002_L4.nd2	8	L4	31.058	27	0.869341
BW073-1	P28	section3_CTX002_L4.nd2	8	L4	36	26	0.722222
BW073-1	P28	section3_CTX002_L4.nd2	8	L4	40.26	35	0.869349
BW073-2	P28	section4_001.nd2_crop1-1	9	L2/3	43.66	67	1.53459
BW073-2	P28	section4_001.nd2_crop1-2	9	L2/3	43.89	63	1.43541
BW073-2	P28	section4_001.nd2_crop1-3	9	L2/3	39.9	46	1.15288
BW073-2	P28	section4_001.nd2_crop2-1	9	L2/3	44.23	54	1.22089
BW073-2	P28	section4_001.nd2_crop2-2	9	L2/3	39.05	54	1.38284
BW073-2	P28	section5_001.nd2_crop1-1	10	L2/3	40.44	51	1.26113
BW073-2	P28	section5_001.nd2_crop1-2	10	L2/3	39.356	53	1.34668
BW073-2	P28	section5_001.nd2_crop1-3	10	L2/3	38.72	47	1.21384

### Sheet: ANOVA test
Supplementary Table 3. Spine analysis ANOVA results
row_type	cell_type	variable	term	anova_p_value	Comparison	Difference	Lwr	Upr	tukey_p_value	note	tukey_p_value_fmt
ANOVA	L2/3	density	age	6.19293e-42	NA	NA	NA	NA	NA	NA	NA
Tukey	L2/3	density	age	6.19293e-42	P14-P10	0.50626	0.435454	0.577067	3.7657e-10	NA	3.77e-10
Tukey	L2/3	density	age	6.19293e-42	P28-P10	0.776839	0.697757	0.855921	3.7657e-10	NA	3.77e-10
Tukey	L2/3	density	age	6.19293e-42	P28-P14	0.270579	0.19411	0.347047	3.77611e-10	NA	3.78e-10
ANOVA	L4	density	age	3.32855e-16	NA	NA	NA	NA	NA	NA	NA
Tukey	L4	density	age	3.32855e-16	P14-P10	0.501468	0.40763	0.595306	0	NA	< 2e-16
Tukey	L4	density	age	3.32855e-16	P28-P10	0.516575	0.416544	0.616606	0	NA	< 2e-16
Tukey	L4	density	age	3.32855e-16	P28-P14	0.0151071	-0.0849243	0.115139	0.92779	NA	0.928
