## Supplementary tables for "Concordant transcriptional and morphological remodeling revealed by *in vivo* Perturb-CLEAR": Supplementary Table 7 Plasmid gRNA oligonucleotides and viral vectors.xlsx

### Sheet: plasmids
Supplementary Table 7. Plasmids
Plasmid	Addgene #
XJ192_CROPseq_opti-EF1a-smFP.Myc-CAAX-WPRE-hU6-gRNA1-tRNA-gRNA2-SV40polyA	TBD
XJ230_CROPseq_opti-EF1a-smFP.HA-CAAX-WPRE-hU6-gRNA1-tRNA-gRNA2-SV40polyA	TBD
XJ323_CROPseq_opti-EF1a-tdTomato-CAAX-WPRE-hU6-gRNA1-tRNA-gRNA2-SV40polyA	TBD
XJ326_CROPseq_opti-EF1a-smFP.Myc-CAAX-P2A-tdTomato-CAAX-WPRE-hU6-gRNA1-tRNA-gRNA2-SV40polyA	TBD
XJ327_CROPseq_opti-EF1a-smFP.HA-CAAX-P2A-tdTomato-CAAX-WPRE-hU6-gRNA1-tRNA-gRNA2-SV40polyA	TBD
XJ328_CROPseq_opti-EF1a-smFP.Myc-CAAX-P2A-smFP.HA-CAAX-WPRE-hU6-gRNA1-tRNA-gRNA2-SV40polyA	TBD

### Sheet: gRNA
Supplementary Table 7. gRNA sequence
gRNA	sequence (5'-3')	used in Perturb-CLEAR	used in Perturb-seq
Cux2_gRNA1	ACGAGGGGACGTGTCCCACG		yes
Cux2_gRNA2	TACAAGACGTGCACATCGCG		yes
Cux2_gRNA3	CCAAGAAGTCCACATCACCT	yes	yes
Cux2_gRNA4	TCTCAGTAAAAGAAGTCGGG	yes	yes
Adnp_gRNA1	CTCATACGTGCGCTTCACAG
Adnp_gRNA2	CGATCTCGTAGAGAGGGTCT
Adnp_gRNA3	GCAAGGGAGCTGATTCGTGG	yes	yes
Adnp_gRNA4	TAATGTAGTTAGCTACGGCT	yes	yes
Foxp1_gRNA1	TGACACTCGGTCCAACGGAG
Foxp1_gRNA2	TGTTGAGGAGTGATAACCTG
Foxp1_gRNA3	GCCTCCTAACAATTCAGCCG	yes	yes
Foxp1_gRNA4	ATGCGGGTTCATGATTAGGG	yes	yes
Kmt5b_gRNA1	CTCCTTGGCGGACATTCCAG	yes	yes
Kmt5b_gRNA2	CCGGCAGAAACGCCGTTGAG	yes	yes
Kmt5b_gRNA3	CGATGACTTAGCAACCAGTT
Kmt5b_gRNA4	TCGAGATACAGCATGCGTTA
Pogz_gRNA1	GGTAATACTTTGGTCCAGCA
Pogz_gRNA2	ACTTGTGGGACGCCAACTGT
Pogz_gRNA3	CGGAACTGGGCATTACACCG	yes	yes
Pogz_gRNA4	TGTCACTGTGAAGCGACCTG	yes	yes
Arid1b_gRNA1	ACAGCTTGCTGTCCGTACTG	yes	yes
Arid1b_gRNA2	AGTGCATCATCCCCATCCCG	yes	yes
Arid1b_gRNA3	GTACCCATCCCATACAACTG
Arid1b_gRNA4	GCTATGGGAGCTCGTCCTCG
Med13L_gRNA1	GTTCGCTACCCAGTTCGCCG	yes	yes
Med13L_gRNA2	TGGCGTAGGTACAATTTTGG	yes	yes
Med13L_gRNA3	CACGACGCCATACACACAGC
Med13L_gRNA4	GTTTGTGCGGCCCTATGACA
Shank3_gRNA1	CGGGCCCGGACTGTTCCCGG	yes	yes
Shank3_gRNA2	CGTTGCGGAGAACCTTCAGG	yes	yes
Shank3_gRNA3	CTTGCCGGCGCGACCCCGGG
Shank3_gRNA4	CTGTACCATAGTGCCCTAGG
Syngap1_gRNA1	CCAGCCAGGACGATCGTACG
Syngap1_gRNA2	TCCGGTCGCGGATCAGAAGG
Syngap1_gRNA3	AGGGGGCATAGGACATCGCG	yes	yes
Syngap1_gRNA4	AATACCACTTGGGTCGCTCG	yes	yes
Grin2b_gRNA1	CTTCGTCGGAAGTGCCCACG	yes	yes
Grin2b_gRNA2	GTGTTCGGACAGCATGTCCG	yes	yes
Grin2b_gRNA3	GTTCGCGGATGACACGGACC		yes
Grin2b_gRNA4	ATGGATCGTGCCGAGTCTGG		yes
control_ST1	GCCACGTGTATTAACTGTAA
control_ST_2	GACTTATATGATCCGTGAAA
control_ST_3	GGTCAGCATGCCATGAATGA
control_ST_4	GCTGCTACCGACTTCAGCCA
control_ST_5	GATTTACCAATGCAGGGGGC
control_ST_6	GCAATTCCAGTCCATCTTGA
control_NT_1	CGCCTAATTTCCGGATCAAT
control_NT_2	CGTCGCCATATGCCGGTGGC
control_NT_3	AGCGCAGATAGCGCGTATCA
control_NT_4	TGACGCGATAGAGTTGGCTT
control_NT_5	GACCGCGTGAGATAACGTCA
control_NT_6	CGCAGTCATTCGATAGGAAT

### Sheet: gRNA cloning oligos
Supplementary Table 7. gRNA cloning oligos
gRNA	gRNA clone F	sequence (5'-3')	gRNA clone R	sequence (5'-3')
Cux2_gRNA1	Cux2_gRNA1_F	TATCTTGTGGAAAGGACGAAACACCgACGAGGGGACGTGTCCCACGGTTTTAGAGCTAGAAATAGCA	Cux2_gRNA1_R	TGCTGTTTCCAGCATAGCTCTTAAACCGTGGGACACGTCCCCTCGTcTGCATTGGCCGGGAATTGAACCC
Cux2_gRNA2	Cux2_gRNA2_F	TATCTTGTGGAAAGGACGAAACACCgTACAAGACGTGCACATCGCGGTTTTAGAGCTAGAAATAGCA	Cux2_gRNA2_R	TGCTGTTTCCAGCATAGCTCTTAAACCGCGATGTGCACGTCTTGTAcTGCATTGGCCGGGAATTGAACCC
Cux2_gRNA3	Cux2_gRNA3_F	TATCTTGTGGAAAGGACGAAACACCgCCAAGAAGTCCACATCACCTGTTTTAGAGCTAGAAATAGCA	Cux2_gRNA3_R	TGCTGTTTCCAGCATAGCTCTTAAACAGGTGATGTGGACTTCTTGGcTGCATTGGCCGGGAATTGAACCC
Cux2_gRNA4	Cux2_gRNA4_F	TATCTTGTGGAAAGGACGAAACACCgTCTCAGTAAAAGAAGTCGGGGTTTTAGAGCTAGAAATAGCA	Cux2_gRNA4_R	TGCTGTTTCCAGCATAGCTCTTAAACCCCGACTTCTTTTACTGAGAcTGCATTGGCCGGGAATTGAACCC
Adnp_gRNA1	Adnp_gRNA1_F	TATCTTGTGGAAAGGACGAAACACCgCTCATACGTGCGCTTCACAGGTTTTAGAGCTAGAAATAGCA	Adnp_gRNA1_R	TGCTGTTTCCAGCATAGCTCTTAAACCTGTGAAGCGCACGTATGAGcTGCATTGGCCGGGAATTGAACCC
Adnp_gRNA2	Adnp_gRNA2_F	TATCTTGTGGAAAGGACGAAACACCgCGATCTCGTAGAGAGGGTCTGTTTTAGAGCTAGAAATAGCA	Adnp_gRNA2_R	TGCTGTTTCCAGCATAGCTCTTAAACAGACCCTCTCTACGAGATCGcTGCATTGGCCGGGAATTGAACCC
Adnp_gRNA3	Adnp_gRNA3_F	TATCTTGTGGAAAGGACGAAACACCgGCAAGGGAGCTGATTCGTGGGTTTTAGAGCTAGAAATAGCA	Adnp_gRNA3_R	TGCTGTTTCCAGCATAGCTCTTAAACCCACGAATCAGCTCCCTTGCcTGCATTGGCCGGGAATTGAACCC
Adnp_gRNA4	Adnp_gRNA4_F	TATCTTGTGGAAAGGACGAAACACCgTAATGTAGTTAGCTACGGCTGTTTTAGAGCTAGAAATAGCA	Adnp_gRNA4_R	TGCTGTTTCCAGCATAGCTCTTAAACAGCCGTAGCTAACTACATTAcTGCATTGGCCGGGAATTGAACCC
Foxp1_gRNA1	Foxp1_gRNA1_F	TATCTTGTGGAAAGGACGAAACACCgTGACACTCGGTCCAACGGAGGTTTTAGAGCTAGAAATAGCA	Foxp1_gRNA1_R	TGCTGTTTCCAGCATAGCTCTTAAACCTCCGTTGGACCGAGTGTCAcTGCATTGGCCGGGAATTGAACCC
Foxp1_gRNA2	Foxp1_gRNA2_F	TATCTTGTGGAAAGGACGAAACACCgTGTTGAGGAGTGATAACCTGGTTTTAGAGCTAGAAATAGCA	Foxp1_gRNA2_R	TGCTGTTTCCAGCATAGCTCTTAAACCAGGTTATCACTCCTCAACAcTGCATTGGCCGGGAATTGAACCC
Foxp1_gRNA3	Foxp1_gRNA3_F	TATCTTGTGGAAAGGACGAAACACCgGCCTCCTAACAATTCAGCCGGTTTTAGAGCTAGAAATAGCA	Foxp1_gRNA3_R	TGCTGTTTCCAGCATAGCTCTTAAACCGGCTGAATTGTTAGGAGGCcTGCATTGGCCGGGAATTGAACCC
Foxp1_gRNA4	Foxp1_gRNA4_F	TATCTTGTGGAAAGGACGAAACACCgATGCGGGTTCATGATTAGGGGTTTTAGAGCTAGAAATAGCA	Foxp1_gRNA4_R	TGCTGTTTCCAGCATAGCTCTTAAACCCCTAATCATGAACCCGCATcTGCATTGGCCGGGAATTGAACCC
Kmt5b_gRNA1	Kmt5b_gRNA1_F	TATCTTGTGGAAAGGACGAAACACCgCTCCTTGGCGGACATTCCAGGTTTTAGAGCTAGAAATAGCA	Kmt5b_gRNA1_R	TGCTGTTTCCAGCATAGCTCTTAAACCTGGAATGTCCGCCAAGGAGcTGCATTGGCCGGGAATTGAACCC
Kmt5b_gRNA2	Kmt5b_gRNA2_F	TATCTTGTGGAAAGGACGAAACACCgCCGGCAGAAACGCCGTTGAGGTTTTAGAGCTAGAAATAGCA	Kmt5b_gRNA2_R	TGCTGTTTCCAGCATAGCTCTTAAACCTCAACGGCGTTTCTGCCGGcTGCATTGGCCGGGAATTGAACCC
Kmt5b_gRNA3	Kmt5b_gRNA3_F	TATCTTGTGGAAAGGACGAAACACCgCGATGACTTAGCAACCAGTTGTTTTAGAGCTAGAAATAGCA	Kmt5b_gRNA3_R	TGCTGTTTCCAGCATAGCTCTTAAACAACTGGTTGCTAAGTCATCGcTGCATTGGCCGGGAATTGAACCC
Kmt5b_gRNA4	Kmt5b_gRNA4_F	TATCTTGTGGAAAGGACGAAACACCgTCGAGATACAGCATGCGTTAGTTTTAGAGCTAGAAATAGCA	Kmt5b_gRNA4_R	TGCTGTTTCCAGCATAGCTCTTAAACTAACGCATGCTGTATCTCGAcTGCATTGGCCGGGAATTGAACCC
Pogz_gRNA1	Pogz_gRNA1_F	TATCTTGTGGAAAGGACGAAACACCgGGTAATACTTTGGTCCAGCAGTTTTAGAGCTAGAAATAGCA	Pogz_gRNA1_R	TGCTGTTTCCAGCATAGCTCTTAAACTGCTGGACCAAAGTATTACCcTGCATTGGCCGGGAATTGAACCC
Pogz_gRNA2	Pogz_gRNA2_F	TATCTTGTGGAAAGGACGAAACACCgACTTGTGGGACGCCAACTGTGTTTTAGAGCTAGAAATAGCA	Pogz_gRNA2_R	TGCTGTTTCCAGCATAGCTCTTAAACACAGTTGGCGTCCCACAAGTcTGCATTGGCCGGGAATTGAACCC
Pogz_gRNA3	Pogz_gRNA3_F	TATCTTGTGGAAAGGACGAAACACCgCGGAACTGGGCATTACACCGGTTTTAGAGCTAGAAATAGCA	Pogz_gRNA3_R	TGCTGTTTCCAGCATAGCTCTTAAACCGGTGTAATGCCCAGTTCCGcTGCATTGGCCGGGAATTGAACCC
Pogz_gRNA4	Pogz_gRNA4_F	TATCTTGTGGAAAGGACGAAACACCgTGTCACTGTGAAGCGACCTGGTTTTAGAGCTAGAAATAGCA	Pogz_gRNA4_R	TGCTGTTTCCAGCATAGCTCTTAAACCAGGTCGCTTCACAGTGACAcTGCATTGGCCGGGAATTGAACCC
Arid1b_gRNA1	Arid1b_gRNA1_F	TATCTTGTGGAAAGGACGAAACACCgACAGCTTGCTGTCCGTACTGGTTTTAGAGCTAGAAATAGCA	Arid1b_gRNA1_R	TGCTGTTTCCAGCATAGCTCTTAAACCAGTACGGACAGCAAGCTGTcTGCATTGGCCGGGAATTGAACCC
Arid1b_gRNA2	Arid1b_gRNA2_F	TATCTTGTGGAAAGGACGAAACACCgAGTGCATCATCCCCATCCCGGTTTTAGAGCTAGAAATAGCA	Arid1b_gRNA2_R	TGCTGTTTCCAGCATAGCTCTTAAACCGGGATGGGGATGATGCACTcTGCATTGGCCGGGAATTGAACCC
Arid1b_gRNA3	Arid1b_gRNA3_F	TATCTTGTGGAAAGGACGAAACACCgGTACCCATCCCATACAACTGGTTTTAGAGCTAGAAATAGCA	Arid1b_gRNA3_R	TGCTGTTTCCAGCATAGCTCTTAAACCAGTTGTATGGGATGGGTACcTGCATTGGCCGGGAATTGAACCC
Arid1b_gRNA4	Arid1b_gRNA4_F	TATCTTGTGGAAAGGACGAAACACCgGCTATGGGAGCTCGTCCTCGGTTTTAGAGCTAGAAATAGCA	Arid1b_gRNA4_R	TGCTGTTTCCAGCATAGCTCTTAAACCGAGGACGAGCTCCCATAGCcTGCATTGGCCGGGAATTGAACCC
Med13L_gRNA1	Med13L_gRNA1_F	TATCTTGTGGAAAGGACGAAACACCgGTTCGCTACCCAGTTCGCCGGTTTTAGAGCTAGAAATAGCA	Med13L_gRNA1_R	TGCTGTTTCCAGCATAGCTCTTAAACCGGCGAACTGGGTAGCGAACcTGCATTGGCCGGGAATTGAACCC
Med13L_gRNA2	Med13L_gRNA2_F	TATCTTGTGGAAAGGACGAAACACCgTGGCGTAGGTACAATTTTGGGTTTTAGAGCTAGAAATAGCA	Med13L_gRNA2_R	TGCTGTTTCCAGCATAGCTCTTAAACCCAAAATTGTACCTACGCCAcTGCATTGGCCGGGAATTGAACCC
Med13L_gRNA3	Med13L_gRNA3_F	TATCTTGTGGAAAGGACGAAACACCgCACGACGCCATACACACAGCGTTTTAGAGCTAGAAATAGCA	Med13L_gRNA3_R	TGCTGTTTCCAGCATAGCTCTTAAACGCTGTGTGTATGGCGTCGTGcTGCATTGGCCGGGAATTGAACCC
Med13L_gRNA4	Med13L_gRNA4_F	TATCTTGTGGAAAGGACGAAACACCgGTTTGTGCGGCCCTATGACAGTTTTAGAGCTAGAAATAGCA	Med13L_gRNA4_R	TGCTGTTTCCAGCATAGCTCTTAAACTGTCATAGGGCCGCACAAACcTGCATTGGCCGGGAATTGAACCC
Shank3_gRNA1	Shank3_gRNA1_F	TATCTTGTGGAAAGGACGAAACACCgCGGGCCCGGACTGTTCCCGGGTTTTAGAGCTAGAAATAGCA	Shank3_gRNA1_R	TGCTGTTTCCAGCATAGCTCTTAAACCCGGGAACAGTCCGGGCCCGcTGCATTGGCCGGGAATTGAACCC
Shank3_gRNA2	Shank3_gRNA2_F	TATCTTGTGGAAAGGACGAAACACCgCGTTGCGGAGAACCTTCAGGGTTTTAGAGCTAGAAATAGCA	Shank3_gRNA2_R	TGCTGTTTCCAGCATAGCTCTTAAACCCTGAAGGTTCTCCGCAACGcTGCATTGGCCGGGAATTGAACCC
Shank3_gRNA3	Shank3_gRNA3_F	TATCTTGTGGAAAGGACGAAACACCgCTTGCCGGCGCGACCCCGGGGTTTTAGAGCTAGAAATAGCA	Shank3_gRNA3_R	TGCTGTTTCCAGCATAGCTCTTAAACCCCGGGGTCGCGCCGGCAAGcTGCATTGGCCGGGAATTGAACCC
Shank3_gRNA4	Shank3_gRNA4_F	TATCTTGTGGAAAGGACGAAACACCgCTGTACCATAGTGCCCTAGGGTTTTAGAGCTAGAAATAGCA	Shank3_gRNA4_R	TGCTGTTTCCAGCATAGCTCTTAAACCCTAGGGCACTATGGTACAGcTGCATTGGCCGGGAATTGAACCC
Syngap1_gRNA1	Syngap1_gRNA1_F	TATCTTGTGGAAAGGACGAAACACCgCCAGCCAGGACGATCGTACGGTTTTAGAGCTAGAAATAGCA	Syngap1_gRNA1_R	TGCTGTTTCCAGCATAGCTCTTAAACCGTACGATCGTCCTGGCTGGcTGCATTGGCCGGGAATTGAACCC
Syngap1_gRNA2	Syngap1_gRNA2_F	TATCTTGTGGAAAGGACGAAACACCgTCCGGTCGCGGATCAGAAGGGTTTTAGAGCTAGAAATAGCA	Syngap1_gRNA2_R	TGCTGTTTCCAGCATAGCTCTTAAACCCTTCTGATCCGCGACCGGAcTGCATTGGCCGGGAATTGAACCC
Syngap1_gRNA3	Syngap1_gRNA3_F	TATCTTGTGGAAAGGACGAAACACCgAGGGGGCATAGGACATCGCGGTTTTAGAGCTAGAAATAGCA	Syngap1_gRNA3_R	TGCTGTTTCCAGCATAGCTCTTAAACCGCGATGTCCTATGCCCCCTcTGCATTGGCCGGGAATTGAACCC
Syngap1_gRNA4	Syngap1_gRNA4_F	TATCTTGTGGAAAGGACGAAACACCgAATACCACTTGGGTCGCTCGGTTTTAGAGCTAGAAATAGCA	Syngap1_gRNA4_R	TGCTGTTTCCAGCATAGCTCTTAAACCGAGCGACCCAAGTGGTATTcTGCATTGGCCGGGAATTGAACCC
Grin2b_gRNA1	Grin2b_gRNA1_F	TATCTTGTGGAAAGGACGAAACACCgCTTCGTCGGAAGTGCCCACGGTTTTAGAGCTAGAAATAGCA	Grin2b_gRNA1_R	TGCTGTTTCCAGCATAGCTCTTAAACCGTGGGCACTTCCGACGAAGcTGCATTGGCCGGGAATTGAACCC
Grin2b_gRNA2	Grin2b_gRNA2_F	TATCTTGTGGAAAGGACGAAACACCgGTGTTCGGACAGCATGTCCGGTTTTAGAGCTAGAAATAGCA	Grin2b_gRNA2_R	TGCTGTTTCCAGCATAGCTCTTAAACCGGACATGCTGTCCGAACACcTGCATTGGCCGGGAATTGAACCC
Grin2b_gRNA3	Grin2b_gRNA3_F	TATCTTGTGGAAAGGACGAAACACCgGTTCGCGGATGACACGGACCGTTTTAGAGCTAGAAATAGCA	Grin2b_gRNA3_R	TGCTGTTTCCAGCATAGCTCTTAAACGGTCCGTGTCATCCGCGAACcTGCATTGGCCGGGAATTGAACCC
Grin2b_gRNA4	Grin2b_gRNA4_F	TATCTTGTGGAAAGGACGAAACACCgATGGATCGTGCCGAGTCTGGGTTTTAGAGCTAGAAATAGCA	Grin2b_gRNA4_R	TGCTGTTTCCAGCATAGCTCTTAAACCCAGACTCGGCACGATCCATcTGCATTGGCCGGGAATTGAACCC
control_ST1	Pten_gRNA1_F	TATCTTGTGGAAAGGACGAAACACCgGAACTTGTCCTCCCGCCGCGGTTTTAGAGCTAGAAATAGCA	Pten_gRNA1_R	TGCTGTTTCCAGCATAGCTCTTAAACCGCGGCGGGAGGACAAGTTCcTGCATTGGCCGGGAATTGAACCC
control_ST_2	Pten_gRNA2_F	TATCTTGTGGAAAGGACGAAACACCgAGATCGTTAGCAGAAACAAAGTTTTAGAGCTAGAAATAGCA	Pten_gRNA2_R	TGCTGTTTCCAGCATAGCTCTTAAACTTTGTTTCTGCTAACGATCTcTGCATTGGCCGGGAATTGAACCC
control_ST_3	Pten_gRNA3_F	TATCTTGTGGAAAGGACGAAACACCgTCACCTGGATTACAGACCCGGTTTTAGAGCTAGAAATAGCA	Pten_gRNA3_R	TGCTGTTTCCAGCATAGCTCTTAAACCGGGTCTGTAATCCAGGTGAcTGCATTGGCCGGGAATTGAACCC
control_ST_4	Pten_gRNA4_F	TATCTTGTGGAAAGGACGAAACACCgTGTGCATATTTATTGCATCGGTTTTAGAGCTAGAAATAGCA	Pten_gRNA4_R	TGCTGTTTCCAGCATAGCTCTTAAACCGATGCAATAAATATGCACAcTGCATTGGCCGGGAATTGAACCC
control_ST_5
control_ST_6	ST_1_F	TATCTTGTGGAAAGGACGAAACACCgGCCACGTGTATTAACTGTAAGTTTTAGAGCTAGAAATAGCA	ST_1_R	TGCTGTTTCCAGCATAGCTCTTAAACTTACAGTTAATACACGTGGCcTGCATTGGCCGGGAATTGAACCC
control_NT_1	ST_2_F	TATCTTGTGGAAAGGACGAAACACCgGACTTATATGATCCGTGAAAGTTTTAGAGCTAGAAATAGCA	ST_2_R	TGCTGTTTCCAGCATAGCTCTTAAACTTTCACGGATCATATAAGTCcTGCATTGGCCGGGAATTGAACCC
control_NT_2	ST_3_F	TATCTTGTGGAAAGGACGAAACACCgGGTCAGCATGCCATGAATGAGTTTTAGAGCTAGAAATAGCA	ST_3_R	TGCTGTTTCCAGCATAGCTCTTAAACTCATTCATGGCATGCTGACCcTGCATTGGCCGGGAATTGAACCC
control_NT_3	ST_4_F	TATCTTGTGGAAAGGACGAAACACCgGCTGCTACCGACTTCAGCCAGTTTTAGAGCTAGAAATAGCA	ST_4_R	TGCTGTTTCCAGCATAGCTCTTAAACTGGCTGAAGTCGGTAGCAGCcTGCATTGGCCGGGAATTGAACCC
control_NT_4	ST_5_F	TATCTTGTGGAAAGGACGAAACACCgGATTTACCAATGCAGGGGGCGTTTTAGAGCTAGAAATAGCA	ST_5_R	TGCTGTTTCCAGCATAGCTCTTAAACGCCCCCTGCATTGGTAAATCcTGCATTGGCCGGGAATTGAACCC
control_NT_5	ST_6_F	TATCTTGTGGAAAGGACGAAACACCgGCAATTCCAGTCCATCTTGAGTTTTAGAGCTAGAAATAGCA	ST_6_R	TGCTGTTTCCAGCATAGCTCTTAAACTCAAGATGGACTGGAATTGCcTGCATTGGCCGGGAATTGAACCC
control_NT_6	NT_1_F	TATCTTGTGGAAAGGACGAAACACCgCGCCTAATTTCCGGATCAATGTTTTAGAGCTAGAAATAGCA	NT_1_R	TGCTGTTTCCAGCATAGCTCTTAAACATTGATCCGGAAATTAGGCGcTGCATTGGCCGGGAATTGAACCC
	NT_2_F	TATCTTGTGGAAAGGACGAAACACCgCGTCGCCATATGCCGGTGGCGTTTTAGAGCTAGAAATAGCA	NT_2_R	TGCTGTTTCCAGCATAGCTCTTAAACGCCACCGGCATATGGCGACGcTGCATTGGCCGGGAATTGAACCC
	NT_3_F	TATCTTGTGGAAAGGACGAAACACCgAGCGCAGATAGCGCGTATCAGTTTTAGAGCTAGAAATAGCA	NT_3_R	TGCTGTTTCCAGCATAGCTCTTAAACTGATACGCGCTATCTGCGCTcTGCATTGGCCGGGAATTGAACCC
	NT_4_F	TATCTTGTGGAAAGGACGAAACACCgTGACGCGATAGAGTTGGCTTGTTTTAGAGCTAGAAATAGCA	NT_4_R	TGCTGTTTCCAGCATAGCTCTTAAACAAGCCAACTCTATCGCGTCAcTGCATTGGCCGGGAATTGAACCC
	NT_5_F	TATCTTGTGGAAAGGACGAAACACCgGACCGCGTGAGATAACGTCAGTTTTAGAGCTAGAAATAGCA	NT_5_R	TGCTGTTTCCAGCATAGCTCTTAAACTGACGTTATCTCACGCGGTCcTGCATTGGCCGGGAATTGAACCC
	NT_6_F	TATCTTGTGGAAAGGACGAAACACCgCGCAGTCATTCGATAGGAATGTTTTAGAGCTAGAAATAGCA	NT_6_R	TGCTGTTTCCAGCATAGCTCTTAAACATTCCTATCGAATGACTGCGcTGCATTGGCCGGGAATTGAACCC

### Sheet: gRNA indel oligos
Supplementary Table 7. gRNA indel analysis oligos for targeted PCR
gRNA	indel primer F sequence (5'-3')	indel primer R sequence (5'-3')
Cux2_gRNA1	TGGGGTGCTGAGTGTGGTCC	TCCCTCCTGCCAGTGACTGC
Cux2_gRNA2	TCATTTGAGGTGGCGCGGAC	CCCAACATCCCGCAGTGGTG
Cux2_gRNA3	CGGCTTTGGGGAGTGACACC	ATCCCCACGCTGCTTCAAGC
Cux2_gRNA4	GCCTCCCCCAAACCATTGCC	GCCCGAGAGCCTCTTACCTGG
Adnp_gRNA1	ACTGCAGGGGTGTTGGAAAA	ACTGCAGGGGTGTTGGAAAA
Adnp_gRNA2	CAAGTAGCAGCCTCAGCACT	CAGGGAGACTGCACCATTGA
Adnp_gRNA3	GTTGTAGTTCCCCGAGCCAA	GGACATCATGTTGACTCCCGT
Adnp_gRNA4	CCACTGTGCCACTCAGAAGT	TGGAACGGCAATACGGACAA
Foxp1_gRNA1	CGGATCAGCCATCCAGAACGG	ACCTGCTGTTGCTGCTGCTG
Foxp1_gRNA2	GTGGCTGTGTGGCTTCCTCG	ACTGAGTGGCAGGGCTCTGG
Foxp1_gRNA3	GCACACTCTGACCCTTCCCG	TCCCACGTAATCCCCTGCCG
Foxp1_gRNA4	CGGAACTGCAGCAGCTCTGG	CAGGCAGGGTGGGCATGTTC
Kmt5b_gRNA1	TGCCAGTTTGGATGCAGTGGG	TGTGTGTCTGAAAACCTAAGTAGGG
Kmt5b_gRNA2	ATGGCAGGAGAAATGGAGGC	GTAACAAGAGGAGGCTGAGGG
Kmt5b_gRNA3	TCGGGATTTGAAGGGCAGAGC	CACCTGTTTTCAGTTGGAAATCATG
Kmt5b_gRNA4	TCTTTGTTTGCCTTGGGTGTG	TGCTGAATAGGCAGAGAGTCTG
Pogz_gRNA1	AGTTTGGTGCCGTAAGCTGA	CCTGGACAGGTCTCAATACTGG
Pogz_gRNA2	TGAGCTCACTGATGAAGGTTTGGG	GTGTTGGTGGTGGGCCTCAC
Pogz_gRNA3	ACTGTGCAGTCTCATCCCCG	AGAAGAGGCCACTTAAGCTGG
Pogz_gRNA4	GAACAGCATGGGGCAGTGGG	GGACTCTGGCCCAGGGAAGG
Arid1b_gRNA1	TCCCATGATGGCGTCAAAGC	GTGGCTGGTACCTCTGCTG
Arid1b_gRNA2	CTGCCCCTGCTAGCGGCG	ccgctgcctcctcctcctc
Arid1b_gRNA3	TGATAGCTAGTAAACTTGTTTCTTTGT	CCTGCATGCCAAGGGGATAC
Arid1b_gRNA4	ggagcaggaggagcagga	CCGGGGCCCATCATCATG
Med13L_gRNA1	ctccgacatgccccgctct	CGGGAGGAGAAAGTTGCGCG
Med13L_gRNA2	TCAGCTTTCCCTTCCTATAGGA	TACACACAGCAGGTTGGCTT
Med13L_gRNA3	TAATTTCAGCCCCAGCCCAA	TCCTTACCCTGCAGTTCATGA
Med13L_gRNA4	TGTTACCGCGTCTGTGAAGG	TAACAGATACGCCAGCCCTG
Shank3_gRNA1	CGGTCGGCGGGGCTCTTG	AAAGGCTCACCGTTTGTTGC
Shank3_gRNA2	CTGTGTTTTTGACCGGCTGG	ACTAACCGTCAATGCCCCTG
Shank3_gRNA3	GCTCTGCGCCCTCAATCA	AGCCACGGAGCTCAAAGATC
Shank3_gRNA4	GTGCCTTAACCCTCAGACCC	TACATACAGCCTGGACCCCA
Syngap1_gRNA1	ACACCCAGCGTATAGACCCT	CGCTCACCTCATCCTCATCC
Syngap1_gRNA2	AAAGGGGAAAGGAGGGATGG	ggatcgggatcACGGCTG
Syngap1_gRNA3	cctcccccTCAGGCCTGATG	TTCCCACCTCTGCCTTCCCG
Syngap1_gRNA4	ACTGGCCCAGGGTGGAAGTC	TGGGGCTGGGAGAGATAGGGT
Grin2b_gRNA1	AGTTCTGGTTGGTGTTGGCC	TCGTTCATGGCTACCAGCTC
Grin2b_gRNA2	TGACGAATGGGACTATGGCC	GCAGGACAGTTCCACACTCA
Grin2b_gRNA3	GTAGTTCCCCGGGTGGAGCT	ATGAGCCCCCATGGATGCCC
Grin2b_gRNA4	TGCAGAGCCCCATCATTCTCCT	TCCGAGGCAGCAGTGGTGAT

### Sheet: indel rate
Supplementary Table 7. in vitro gRNA indel rate
	rep1	rep2	ctrl
Cux2_gRNA1	0.104938	0.073	0
Cux2_gRNA2	0.0599345	0.0509091	0.000679232
Cux2_gRNA3	0.0958084	0.0983494	0
Cux2_gRNA4	0.121025	0.0945095	0.000437445
Grin2b-gRNA1	0.160865	0.140827	0
Grin2b-gRNA2	0.146597	0.166667	0.000185908
Grin2b-gRNA3	0.0196305	0.0118734	0
Grin2b-gRNA4	0.094	0.133	0
Foxp1-gRNA1	0.142857	0.122402	0.000279564
Foxp1-gRNA2	0.143946	0.164404	0.000884434
Foxp1-gRNA3	0.175	0.116	0
Foxp1-gRNA4	0.162584	0.174489	0.000483092
Shank3-gRNA1	0.182961	0.123288	0.000209008
Shank3-gRNA2	0.20937	0.091716	0.000766871
Shank3-gRNA3	0.107865	0.122075	0
Shank3-gRNA4		0.217391	0.0010917
Pogz-gRNA1	0.268421	0.20155	0.00180288
Pogz-gRNA2	0	0	0
Pogz-gRNA3	0.392055	0.318483	0.000471032
Pogz-gRNA4	0.27197	0.316374	0.0023622
Med13L-gRNA1	0.373	0.182	0
Med13L-gRNA2	0.0593525	0.0902527	0
Med13L-gRNA3	0.205561	0.0797972	0.000564573
Med13L-gRNA4	0.305594	0.271318	0
Adnp_gRNA1	0.289312	0.230041	0.00220994
Adnp_gRNA2	0.0744986	0.11236	0.000724638
Adnp_gRNA3	0.249258	0.273927	0.000693481
Adnp_gRNA4	0.27307	0.248855	0.000602228
Syngap1-gRNA1	0.292752	0.27676	0.00125235
Syngap1-gRNA2	0.19815	0.211519	0.000338639
Syngap1-gRNA3	0.36	0.363	0
Syngap1-gRNA4	0.260355	0.303077	0.000689655
Kmt5b-gRNA1	0.184602	0.181031	0.000889944
Kmt5b-gRNA2	0.220318	0.223813	0
Kmt5b-gRNA3	0.0337025	0.0316916	0.000503271
Kmt5b-gRNA4	0.0926989	0.0942308	0.000520562
Arid1b-gRNA1	0.217578	0.175231	0.000385951
Arid1b-gRNA2	0.385965	0.355372	0
Arid1b-gRNA3	0.191245	0.204737	0.000593824
Arid1b-gRNA4	0.2	0.213	0

### Sheet: lenti_gRNA_dist
Supplementary Table 7. gRNA distribution of lentiviral vector
gRNA_name	rep1	rep2	rep1_pct	rep2_pct
Adnp_gRNA3	191	299	0.176852	0.182095
Arid1b_gRNA1	115	186	0.106481	0.113276
Cux2_gRNA3	66	89	0.0611111	0.0542022
Foxp1_gRNA3	63	79	0.0583333	0.0481121
Grin2b_gRNA1	171	297	0.158333	0.180877
Kmt5b_gRNA1	61	106	0.0564815	0.0645554
Med13L_gRNA1	91	131	0.0842593	0.0797808
Pogz_gRNA3	77	110	0.0712963	0.0669915
Shank3_gRNA1	66	87	0.0611111	0.0529842
Syngap1_gRNA3	53	115	0.0490741	0.0700365
ST_1	21	22	0.0194444	0.0133983
ST_3	18	23	0.0166667	0.0140073
ST_5	4	4	0.0037037	0.00243605
NT_1	32	25	0.0296296	0.0152253
NT_3	25	30	0.0231481	0.0182704
NT_5	26	39	0.0240741	0.0237515

### Sheet: AAV_gRNA_dist
Supplementary Table 7. gRNA distribution of AAV vector
gRNA	rep1	rep2	rep3	rep1 pct	rep2 pct	rep3 pct
Adnp	990	1218	931	0.0676831	0.0659448	0.0644692
Arid1b	963	1243	1061	0.0658371	0.0672983	0.0734714
Cux2	822	977	741	0.0561974	0.0528966	0.0513122
Foxp1	970	1113	935	0.0663157	0.0602599	0.0647462
Grin2b	1032	1413	1147	0.0705545	0.0765024	0.0794266
Kmt5b	960	1262	912	0.065632	0.068327	0.0631535
Med13l	1171	1413	1113	0.0800574	0.0765024	0.0770722
Pogz	999	1272	893	0.0682984	0.0688684	0.0618378
Shank3	1014	1324	1030	0.0693239	0.0716838	0.0713247
Syngap1	1088	1361	1070	0.074383	0.0736871	0.0740946
ST-1	535	612	476	0.0365762	0.0331348	0.0329617
ST-2	945	1229	908	0.0646065	0.0665403	0.0628765
ST-3	707	953	724	0.0483353	0.0515972	0.050135
NT-1	689	868	695	0.0471047	0.0469951	0.0481269
NT-2	717	943	742	0.0490189	0.0510558	0.0513815
NT-3	1025	1269	1063	0.0700759	0.068706	0.0736099
