## Supplementary tables for "Concordant transcriptional and morphological remodeling revealed by *in vivo* Perturb-CLEAR": Supplementary Table 11 Perturb-seq sample summary.xlsx

### Sheet: summary
Supplementary Table 11. Perturb-seq sample summary and metrics
	Sample collection date	animal genotype	animal number
Batch1_Ch1	2024-08-11	Cas9+/-	3
Batch1_Ch2	2024-08-11	Cas9+/-	3
Batch2	2025-04-01	Cas9+/-	2
Batch3_Ch1	2025-04-16	Cas9+/-	3
Batch3_Ch2	2025-04-16	Cas9+/-	3
Batch4_Ch1	2025-07-14	Cas9+/-	1
Batch4_Ch2	2025-07-14	Cas9+/-	1
Batch4_Ch3	2025-07-14	Cas9+/-	1

### Sheet: metrics
Supplementary Table 11. Perturb-seq metrics
Transcriptome
	Estimated Number of Cells	Mean Reads per Cell	Median Genes per Cell	Number of Reads	Sequencing Saturation	Reads Mapped Confidently to Genome	Reads Mapped Antisense to Gene	Fraction Reads in Cells	Total Genes Detected	Median UMI Counts per Cell
Batch1_Ch1	7569	32908	3952	249077096	0.37	0.812	0.068	0.849	25659	10337
Batch1_Ch2	6621	37233	4219	246522053	0.377	0.828	0.072	0.843	25710	11789
Batch2	29506	14405	2005	425045765	0.232	0.859	0.133	0.742	26457	4141
Batch3_Ch1	17681	22534	2515	398415482	0.272	0.808	0.1	0.722	26201	6063
Batch3_Ch2	16483	22972	2520	378652442	0.286	0.825	0.112	0.73	26168	6184
Batch4_Ch1	30735	21741	2733	668215260	0.799	0.828	0.149	0.795	27448	6803
Batch4_Ch2	29678	22698	2844	673627928	0.809	0.828	0.134	0.81	27456	7483
Batch4_Ch3	24093	22736	2652	547786980	0.808	0.833	0.134	0.74	27106	6506
gRNA
	Number of Reads	Mean Reads per Cell	Valid Barcodes	Sequencing Saturation	Fraction Putative Protospacer Sequence	Fraction Guide Reads	Fraction Guide Reads Usable	Guide Reads Usable per Cell	Fraction Protospacer Not Recognized	Guide Reads in Cells	Cells with 1 or more protospacers detected	Cells with 2 or more protospacers detected	Median UMIs per Cell
Batch1_Ch1	74713704	9871	0.97	0.97	0.815	0.799	0.172	1693	0.02	0.244	0.682	0.449	29
Batch1_Ch2	66707654	10075	0.969	0.973	0.816	0.801	0.162	1630	0.019	0.226	0.661	0.422	24
Batch2	67222945	2278	0.96	0.977	0.9	0.885	0.247	564	0.017	0.307	0.516	0.207	9
Batch3_Ch1	58895544	3331	0.964	0.987	0.747	0.736	0.22	734	0.015	0.317	0.432	0.145	5
Batch3_Ch2	53286295	3233	0.964	0.987	0.737	0.728	0.212	686	0.013	0.31	0.403	0.134	4
Batch4_Ch1	61822593	2011	0.968	0.985	0.795	0.75	0.265	534	0.056	0.361	0.503	0.137	5
Batch4_Ch2	55194883	1860	0.97	0.981	0.799	0.749	0.282	525	0.063	0.385	0.578	0.192	6
Batch4_Ch3	59067212	2452	0.971	0.982	0.799	0.751	0.216	529	0.06	0.293	0.54	0.162	6
Median library Metric (only counting cells shown in Fig.4a)
nGene	2714
nUMI	6806
nUMI_gRNA	9
Mito%	0.0484

### Sheet: cell number
Supplementary Table 11. Perturb-seq dataset cell number
CellType	Adnp_1	Arid1b_0	Cux2_0	Cux2_1	Foxp1_1	Grin2b_0	Grin2b_1	Kmt5b_0	Med13L_0	NT_0	NT_1	NT_2	Pogz_1	Shank3_0	ST_0	ST_1	ST_2	Syngap1_1
Astro	4	1	1	0	0	0	4	20	0	0	1	4	1	3	1	2	6	0
Endo	2	0	6	1	0	0	14	11	3	0	1	5	2	4	0	3	3	10
L2_3 IT CTX-1	286	95	690	25	167	13	1576	645	264	1	39	337	286	380	57	152	276	133
L4_5 IT CTX	266	93	780	64	151	12	1324	680	219	5	49	336	284	388	85	142	306	125
L2-4 IT CTX-1	552	188	1470	89	318	25	2900	1325	483	6	88	673	570	768	142	294	582	258
L5 IT CTX	405	163	702	137	197	21	1047	535	427	13	77	396	397	477	136	271	363	205
L5 NP CTX	200	80	460	25	99	10	994	351	191	6	28	176	210	215	24	130	190	144
L5 PT CTX	539	244	1059	178	348	48	1429	825	608	19	146	505	447	607	244	328	513	316
L6 CT CTX	550	207	2029	103	453	52	4098	1199	623	8	89	740	767	1050	167	481	594	463
L6 IT CTX	233	56	610	41	141	13	1294	480	182	4	28	241	257	275	54	138	218	123
L6b CTX	26	10	98	7	32	3	196	89	18	1	8	26	32	50	4	17	32	13
Lamp5	11	9	34	3	5	2	84	45	17	0	6	12	22	19	4	19	20	9
Micro-PVM	3	1	11	1	0	0	18	6	1	0	2	3	5	8	0	0	0	1
Oligo	6	2	15	1	4	1	28	20	7	0	2	9	5	6	1	5	4	4
Pvalb	109	49	212	16	61	11	395	182	105	1	15	119	86	116	29	69	89	54
Sst	70	48	166	19	42	14	360	199	65	1	16	98	71	98	17	45	83	36
sum	3262	1246	8343	710	2018	225	15761	6612	3213	65	595	3680	3442	4464	965	2096	3279	1894
