## Supplementary tables for "Concordant transcriptional and morphological remodeling revealed by *in vivo* Perturb-CLEAR": Supplementary Table 14 Joint analysis metrics.xlsx

### Sheet: TRADE (TWI)
Supplementary Table 14. Joint analysis metrics - TWI
gene	TWI_morpho	TWI_RNA	CellType
Adnp	0.00263699	0.00383564	L2/3
Arid1b	0.00703936	0.00430196	L2/3
Cux2	0.00608684	1.11e-05	L2/3
Foxp1	0.00927197	0.00110682	L2/3
Grin2b	0.00492859	0.000452741	L2/3
Kmt5b	0.0111957	4.44e-05	L2/3
Med13L	0.00352838	0.00114307	L2/3
Pogz	0.00144058	0.00102825	L2/3
Shank3	0.014642	2.5e-06	L2/3
Syngap1	0.0447165	0.00573285	L2/3
Adnp	0.218549	0.00848363	L4/5
Arid1b	0.145275	0.00733054	L4/5
Cux2	0.0773043	0.00200796	L4/5
Foxp1	0.0314622	0.0107721	L4/5
Grin2b	0.0276469	0.00369481	L4/5
Kmt5b	0.0179228	0.00142773	L4/5
Med13L	0.0117501	0.00188344	L4/5
Pogz	0.00980239	0.000894436	L4/5
Shank3	0.0174449	0.000186813	L4/5
Syngap1	0.0563466	0.00179252	L4/5

### Sheet: eDist
Supplementary Table 14. Joint analysis metrics - eDist
L2/3 IT RNA
	Med13L	Foxp1	ctrl	Kmt5b	Arid1b	Syngap1	Pogz	Shank3	Adnp	Grin2b	Cux2
Med13L	0	0.180097	0.129171	0.151302	0.35062	0.821842	0.15901	0.139498	0.188682	0.166827	0.0854722
Foxp1	0.180097	0	0.135836	0.136012	0.448635	0.57692	0.177903	0.150706	0.199484	0.14489	0.138407
ctrl	0.129171	0.135836	0	0.0733358	0.430018	0.580058	0.148378	0.100364	0.178488	0.0852819	0.0934388
Kmt5b	0.151302	0.136012	0.0733358	0	0.424935	0.509086	0.136656	0.0623033	0.167076	0.0511088	0.102815
Arid1b	0.35062	0.448635	0.430018	0.424935	0	1.23717	0.365489	0.384888	0.361102	0.399364	0.265743
Syngap1	0.821842	0.57692	0.580058	0.509086	1.23717	0	0.552849	0.544422	0.617249	0.467034	0.714203
Pogz	0.15901	0.177903	0.148378	0.136656	0.365489	0.552849	0	0.127344	0.101017	0.115108	0.0944138
Shank3	0.139498	0.150706	0.100364	0.0623033	0.384888	0.544422	0.127344	0	0.169653	0.0589538	0.0984806
Adnp	0.188682	0.199484	0.178488	0.167076	0.361102	0.617249	0.101017	0.169653	0	0.130202	0.116786
Grin2b	0.166827	0.14489	0.0852819	0.0511088	0.399364	0.467034	0.115108	0.0589538	0.130202	0	0.0918401
Cux2	0.0854722	0.138407	0.0934388	0.102815	0.265743	0.714203	0.0944138	0.0984806	0.116786	0.0918401	0
L2/3 IT Morphology
Row	Foxp1	Grin2b	ctrl	Pogz	Syngap1	Kmt5b	Adnp	Med13L	Cux2	Arid1b	Shank3
Foxp1	0	0.212322	0.188628	0.348723	0.237732	0.211464	0.374522	0.161963	0.293512	0.199196	0.213957
Grin2b	0.212322	0	0.126981	0.347552	0.342338	0.32844	0.242867	0.194827	0.356523	0.167559	0.235769
ctrl	0.188628	0.126981	0	0.272627	0.277564	0.27736	0.18925	0.17494	0.240986	0.213208	0.232993
Pogz	0.348723	0.347552	0.272627	0	0.459967	0.374057	0.40934	0.323013	0.364816	0.401723	0.402461
Syngap1	0.237732	0.342338	0.277564	0.459967	0	0.387845	0.410314	0.243042	0.502843	0.347479	0.346385
Kmt5b	0.211464	0.32844	0.27736	0.374057	0.387845	0	0.509811	0.253894	0.30634	0.30787	0.30091
Adnp	0.374522	0.242867	0.18925	0.40934	0.410314	0.509811	0	0.359982	0.391421	0.334473	0.328656
Med13L	0.161963	0.194827	0.17494	0.323013	0.243042	0.253894	0.359982	0	0.301359	0.17515	0.230233
Cux2	0.293512	0.356523	0.240986	0.364816	0.502843	0.30634	0.391421	0.301359	0	0.298113	0.28728
Arid1b	0.199196	0.167559	0.213208	0.401723	0.347479	0.30787	0.334473	0.17515	0.298113	0	0.133812
Shank3	0.213957	0.235769	0.232993	0.402461	0.346385	0.30091	0.328656	0.230233	0.28728	0.133812	0
L2/3 IT combined eDist (Scaled), upper-right: morphology, bottom-left: RNA
Syngap1	Pogz	Kmt5b	Cux2	Adnp	Arid1b	Shank3	ctrl	Grin2b	Med13L	Foxp1
0	0.902231	0.760762	0.986333	0.804836	0.681584	0.679437	0.544446	0.671499	0.47673	0.466315
0.446865	0	0.733716	0.71559	0.802926	0.787985	0.789431	0.53476	0.681727	0.633593	0.684025
0.411492	0.110458	0	0.60089	1	0.60389	0.590239	0.544046	0.644239	0.498016	0.414789
0.577287	0.0763143	0.0831053	0	0.767777	0.584752	0.563504	0.472697	0.699323	0.591119	0.575727
0.49892	0.0816514	0.135047	0.0943974	0	0.656072	0.644663	0.371216	0.476386	0.706109	0.734629
1	0.295424	0.343473	0.214799	0.291878	0	0.262475	0.41821	0.32867	0.343558	0.390725
0.440055	0.102931	0.0503596	0.0796015	0.13713	0.311103	0	0.457018	0.462463	0.451605	0.419678
0.468858	0.119934	0.0592771	0.0755262	0.144271	0.347582	0.0811239	0	0.249075	0.343146	0.369995
0.377502	0.0930416	0.0413111	0.074234	0.105242	0.322804	0.0476521	0.0689331	0	0.382155	0.416471
0.664292	0.128527	0.122297	0.0690869	0.152511	0.283405	0.112756	0.104409	0.134845	0	0.317691
0.466322	0.143798	0.109938	0.111874	0.161242	0.36263	0.121815	0.109795	0.117114	0.145572	0
L4/5 IT RNA
	Shank3	Med13L	ctrl	Kmt5b	Pogz	Adnp	Syngap1	Foxp1	Arid1b	Cux2	Grin2b
Shank3	0	0.197373	0.136634	0.122608	0.134737	0.424536	0.349271	0.834193	0.713189	0.163981	0.204182
Med13L	0.197373	0	0.343004	0.279702	0.224506	0.404571	0.492353	1.18626	0.629806	0.18616	0.192627
ctrl	0.136634	0.343004	0	0.114029	0.189646	0.598194	0.433565	0.793787	0.870649	0.335342	0.353804
Kmt5b	0.122608	0.279702	0.114029	0	0.151649	0.452907	0.426532	0.77681	0.664985	0.264004	0.267442
Pogz	0.134737	0.224506	0.189646	0.151649	0	0.422864	0.408406	0.906475	0.666603	0.230933	0.240267
Adnp	0.424536	0.404571	0.598194	0.452907	0.422864	0	0.683328	1.52842	0.783711	0.328118	0.295568
Syngap1	0.349271	0.492353	0.433565	0.426532	0.408406	0.683328	0	0.798582	1.19852	0.424959	0.461244
Foxp1	0.834193	1.18626	0.793787	0.77681	0.906475	1.52842	0.798582	0	1.76817	1.24099	1.26188
Arid1b	0.713189	0.629806	0.870649	0.664985	0.666603	0.783711	1.19852	1.76817	0	0.689964	0.636481
Cux2	0.163981	0.18616	0.335342	0.264004	0.230933	0.328118	0.424959	1.24099	0.689964	0	0.0925985
Grin2b	0.204182	0.192627	0.353804	0.267442	0.240267	0.295568	0.461244	1.26188	0.636481	0.0925985	0
L4/5 IT morphology
	ctrl	Grin2b	Foxp1	Syngap1	Adnp	Arid1b
ctrl	0	0.758885	1.54653	0.857301	2.19637	2.3676
Grin2b	0.758885	0	1.30354	1.19413	2.04206	2.43346
Foxp1	1.54653	1.30354	0	1.61782	2.55966	3.85786
Syngap1	0.857301	1.19413	1.61782	0	2.41951	2.74836
Adnp	2.19637	2.04206	2.55966	2.41951	0	2.95972
Arid1b	2.3676	2.43346	3.85786	2.74836	2.95972	0
L4/5 IT combined eDist (Scaled), upper-right: morphology, bottom-left: RNA
Row	Foxp1	Arid1b	Adnp	Syngap1	ctrl	Grin2b
Foxp1	0	1	0.663492	0.419357	0.400878	0.337892
Arid1b	1	0	0.767193	0.712405	0.613709	0.63078
Adnp	0.864406	0.443233	0	0.627165	0.569324	0.529324
Syngap1	0.451643	0.677832	0.38646	0	0.222222	0.309531
ctrl	0.448931	0.492401	0.338313	0.245206	0	0.196711
Grin2b	0.713664	0.359966	0.167161	0.260859	0.200096	0
